# pCASPR: A Single-Plasmid Platform for Scarless Bacterial Genome Editing

**DOI:** 10.1101/2025.08.05.668820

**Authors:** Pietro Ridone, Nathan Paul, Alexander R. Kelly, Dominic Glover, Thomas Huber, Matthew A. Baker

## Abstract

Scarless bacterial genome editing enables the construction of stable chromosomal genotypes free of residual selectable-markers or recombination site scars, but practical workflows can be limited by plasmid handling, guide retargeting, curing, and host-specific implementation. CRISPR-Cas9/lambda-Red systems such as no-SCAR, pREDCas9/pGRB, and pCas/pTargetF established efficient donor-templated editing in *Escherichia coli*, but many workflows still require multi-plasmid handling, repeated guide-plasmid construction, separate curing steps, or host-specific redesign. Here we describe pCASPR (CRISPR-Assisted Single-Plasmid Recombineering), a compact single-plasmid CRISPR-Cas9/lambda-Red platform designed to simplify retargeting, editing, and plasmid clearance while preserving the familiar counterselection-recombineering logic.

The system consolidates inducible Cas9/sgRNA counterselection, arabinose-inducible lambda-Red recombination, Golden Gate/GFP-dropout guide exchange, antibiotic selection, and temperature-sensitive curing in one vector. We devised this single-plasmid architecture from the widely used no-SCAR system to retain user compatibility and keep workflow integration seamless, while adding the benefits of a single-plasmid design and streamlined retargeting version for *E. coli*. In editing assays across 4 loci, pCASPR showed lower escape frequencies than the parental 2-plasmid system, with matched or improved editing efficiencies. pCASPR also enabled an *mVenus* knock-in at the *motAB* locus that was not recovered with no-SCAR. Guide exchange, edit recovery, counterselection outcome, and plasmid loss could be followed within the same workflow, with a saving of five days compared with the original no-SCAR protocol. The same single-plasmid design was implemented in *Shewanella oneidensis*, where the vector enabled the knock-in of a SpyTag fragment at the *mtrC* gene.

Together, these data define the design principles and demonstrate the utility of modular single-plasmid workflows for scarless bacterial genome editing, intended for easy adoption across bacterial species.
