## Supplementary Tables S1-S2 for "pCASPR: A Single-Plasmid Platform for Scarless Bacterial Genome Editing"

### Sheet: SI Table 1_Plasmids, N20, dDNA
Plasmid name	Sequence (5′–3′)	Length (bp)
pCASPR-motA	atggataagaaatactcaataggcttagatatcggcacaaatagcgtcggatgggcggtgatcactgatgaatataaggttccgtctaaaaagttcaaggttctgggaaatacagaccgccacagtatcaaaaaaaatcttataggggctcttttatttgacagtggagagacagcggaagcgactcgtctcaaacggacagctcgtagaaggtatacacgtcggaagaatcgtatttgttatctacaggagattttttcaaatgagatggcgaaagtagatgatagtttctttcatcgacttgaagagtcttttttggtggaagaagacaagaagcatgaacgtcatcctatttttggaaatatagtagatgaagttgcttatcatgagaaatatcca…	11967
pCASPR-GFP:DO	CATCGATTTATTATGACAACTTGACGGCTACATCATTCACTTTTTCTTCACAACCGGCACGGAACTCGCTCGGGCTGGCCCCGGTGCATTTTTTAAATACCCGCGAGAAGTAGAGTTGATCGTCAAAACCAACATTGCGACCGACGGTGGCGATAGGCATCCGGGTGGTGCTCAAAAGCAGCTTCGCCTGGCTGATACGTTGGTCCTCGCGCCAGCTTAAGACGCTAATCCCTAACTGCTGGCGGAAAAGATGTGACAGACGCGACGGCGACAAGCAAACATGCTGTGCGACGCTGGCGATATCAAAATTGCTGTCTGCCAGGTGATCGCTGATGTACTGACAAGCCTCGCGTACCCGATTATCCATCGGTGGATGGAGCGACTCGTTAATCGCTTCCA…	12884
pCASPR-Km+-motA	ccggtaaccccgcttattaaaagcattctgtaacaaagcgggaccaaagccatgacaaaaacgcgtaacaaaagtgtctataatcacggcagaaaagtccacattgattatttgcacggcgtcacactttgctatgccatagcatttttatccataagattagcggatcctacctgacgctttttatcgcaactctctactgtttctccatacccgtttttttgggaattcgagctctaaggaggttataaaaaatggatattaatactgaaactgagatcaagcaaaagcattcactaaccccctttcctgttttcctaatcagcccggcatttcgcgggcgatattttcacagctatttcaggagttcagccatgaacgcttattacattcaggatc…	12126
pCASPR-So-motA	ccggtaaccccgcttattaaaagcattctgtaacaaagcgggaccaaagccatgacaaaaacgcgtaacaaaagtgtctataatcacggcagaaaagtccacattgattatttgcacggcgtcacactttgctatgccatagcatttttatccataagattagcggatcctacctgacgctttttatcgcaactctctactgtttctccatacccgtttttttgggaattcgagctctaaggaggttataaaaaatggatattaatactgaaactgagatcaagcaaaagcattcactaaccccctttcctgttttcctaatcagcccggcatttcgcgggcgatattttcacagctatttcaggagttcagccatgaacgcttattacattcaggatc…	11605
pCASPR-So-mtrC	atggacagttttccctttgatatgtaacggtgaacagttgttctacttttgtttgttagtcttgatgcttcactgatagatacaagagccataagaaccAGCTTGCTTGCCCTCATCTGTTACGCCGGCGGTAGCCGGCCAGCCTCGCAGAGCAGGATTCCCGTTGAGCACCGCCAGGTGCGAATAAGGGACAGTGAAGAAGGAACACCCGCTCGCGGGTGGGCCTACTTCACCTATCCTGCCCGGCTGACGCCGTTGGATACACCAAGGAAAGTCTACACGAACCCTTTGGCAAAATCCTGTATATCGTGCGAAAAAGGATGGATATACCGAAAAAATCGCTATAATGACCCCGAAGCAGGGTTATGCAGCGGAAAAGCGCTGCTTCCCTGCTGTTTT…	11605
pCASPR-So-mtrC-HDR	atggacagttttccctttgatatgtaacggtgaacagttgttctacttttgtttgttagtcttgatgcttcactgatagatacaagagccataagaaccAGCTTGCTTGCCCTCATCTGTTACGCCGGCGGTAGCCGGCCAGCCTCGCAGAGCAGGATTCCCGTTGAGCACCGCCAGGTGCGAATAAGGGACAGTGAAGAAGGAACACCCGCTCGCGGGTGGGCCTACTTCACCTATCCTGCCCGGCTGACGCCGTTGGATACACCAAGGAAAGTCTACACGAACCCTTTGGCAAAATCCTGTATATCGTGCGAAAAAGGATGGATATACCGAAAAAATCGCTATAATGACCCCGAAGCAGGGTTATGCAGCGGAAAAGCGCTGCTTCCCTGCTGTTTT…	12411
Guide RNA N20 gene target	N20 Sequence (5′–3′)	Length (bp)
Escherichia coli BL21(DE3) or RP437
tnaA	TAAACATGTGAAAGAGAACG	20
motA	actggaagagcatgtgcgtg	20
rpsL	AGCGCGGAGTTCGGTTTTTT	20
lacZ	TCGCACAGCGTGTACCACAG	20
trpD	AGACTCGAACTCCCAACACC	20
Shewanella oneidensis MR-1		Length (bp)
motA	gactatttatggggttgctg	20
mtrC	ttagtgtgatctgcaactgt	20
Donor DNA name	Donor DNA Sequence (5′–3′)	Length (bp)
ΔmotAB - Ec RP437	tcggcactgccggttctaaacatcgggcgattctggctatcgatgatctgaatacgtagaccttcctggaccagatcgattttgagatggggacgtaacgcccgcagtttcggatcggactctatcaactggtcgagatcaccccgcaatttccgcaatcgactttgctccatgcgttttttcagctcttcgatgttcggctgcttattcacttccccctggctttgggtgtaatcatcaccaccgccgggaattgggctttcactattagaaatgcgatcgccgcccgtaaccgcagtcgccagtggagtccggaagtactccgcaatctgaatcagctcttttgggctggagatggagatcagccacatcaccagaaaaaaggccatcatcgcagtc…	1006
ΔmotA - Ec BL21(DE3)	ATGTTCGGCTGCTTATTCACTTCCCCCTGGCTTTGGGTGTAATCATCACCACCGCCGGGAATTGGGCTTTCACTATTAGAAATGCGATCGCCGCCCGTAACCGCAGTCGCCAGTGGAGTCCGGAAGTACTCCGCAATCTGAATCAGCTCTTTTGGGCTGGAGATGGAGATCAGCCACATCACCAGAAAAAAGGCCATCATCGCAGTCATAAAGTCGGCATAAGCAATCTTCCACGATCCATGTGCTGCCCCGTGGCTTTTGGCTTTGCGTCGTTTGACGACAATAATCGGATGCGCTTGATTCTTCATGACATCATCCTTCCACTGTTGACCATGACAGGATGTTCAGTCGTCAGGCGTTAACGCGCGATTGGGGCAAAAAAAAGCAGCGGTACGTCGT…	592
ΔlacZY - Ec BL21(DE3)	GGAAAGAGTAACGTTGGGTGCAATCAGTACGTTATCACCGATTGTTACCGTGTAGTCATCGACAATGGTTAAATTGAAATTTGCATAAAAATTGCGGCCTATATGGATGTTGGAACCGTAAGAGAAATAGACAGGCGGTTCTACCCAGGCGTTTTCCCCTACCGTGGCAAACATTTCTTTAATCAGGCTTTCTCTTTTTTCAACTTCTGATGGATGCGAGTGATTAAACTCATACATTAACGTTTTCCCACGAAGTCTTTTTTCCGGTAAGCCTTCGCACATATCGGTAAATAGCTTGCCTGCTTTTATTCTTTCTGTCATTGGCATGTTCATTGCGATCATTCCGTCCTGATATGTTGGTCGGATAAGGCGCTCGCGCCGCATCCGACATTGATTGCA…	844
ΔtrpLEDC - Ec BL21(DE3)	GCCCGGCATAGTTTTTCAGCAGGTCGTTGAACTGAGCCTGAAATTCAGGATCTTTTTGCGCACTGACAAAAGCTTCTTCCAGCTGGCGCAGAGCAGGCATCAGGATTTGTGGCACGTACATGCCGCCAAACTCACCAAAATAGGGGTTAAGTAATGTTGTCATTGTTCCTTTCCTGTCGATACCCTTTTTACGTGAACTTGCGTACTAGTTAACTAGTTCGATGATTAATTGTCAACAGCTCATTTCAGAATATTTGCCAGAACCGTTATGATGTCGGCGCAAAAAACATTATCCAGAACGGGAGTGCGCCTTGAGCGACACGAATTACGCAGTGATTTACGACCTGCACAGCCATACCACAGCTTCCGATGGC	374
single stranded donor DNA for rpsL K43R	CGAACACGGCATACTTTACGCAGCGCGGAGTTCGGTTTACGGGGAGTGGTAGTATATACACGAGTACATACGCCACGTTT	80
Ec-motA::mVenus KI 1.7 Kb (500bp homology arms)	gcgaaaggataattcgtcgcggcgactgactgcgactctgctcatcttgcggttcacttttggcaaccacacttaatcgggtcactgcggatggcgtttcgcctttcgcttctaatgccagttgacgcaaggcctggcagatataatcgaagctggcggcatccggctcttgcgactgtttataagcgtcgagctgttcttgcatgatgtccttcgtttccaaaaacagattgataatgtcggtgttgagttgcatctcacctcgtctggcttcatcgagcaggttttccatcagatgcgtggtttcctgcaaaacgctgaagccaaaagttcctgcccctcctttgatcgagtgggcagcccgaaagatggcattcaattgttcggcatctggcgctt…	1732
Ec-motA::mVenus KI_1Kb (140bp homology arms)	agcccgaaagatggcattcaattgttcggcatctggcgcttccggctgcaaaaccagcaaatgctgctccatgtcagccaacagttcgtccgcttcatcaaaaaatgtctgataaaaatcgcttatatccatgctcacgctgTTATTTATATAATTCGTCCATACCAAGCGTGATCCCAGCGGCTGTTACAAATTCCAATAAGACCATGTGATCGCGCTTTTCGTTGGGGTCTTTGGATAACTTGGATTGATAACTCAAGTAGTGATTGTCCGGCAGCAAAACGGGTCCGTCACCGATAGGCGTATTTTGCTGGTAATGGTCCGCAAGCTGGACTCCCCCATCTTCAATGTTATGACGAATTTTGAAATTTGCCTTGATACCGTTCTTCTGCTTATCAG…	1052

### Sheet: SI Table 2 - Primers
No.	Primer name	Sequence (5′–3′)	Length (nt)	Description
pCASPR construction
1	pCASPR-Gib-pCAS-Fw	TGCACCCAGTAAGGCAGCGGTATCATCAACCGTCTTAAGACCCACTTTC	49	Amplification of the pCAS backbone for Gibson assembly of pCASPR
2	pCASPR-Gib-pCAS-Rv	TGATAGGGAAGAATTCCAGAAATCATCCTTGTCGAACGACCGAGC	45	Amplification of the pCAS backbone for Gibson assembly of pCASPR
3	pCASPR-Gib-pKD-Fw	AACTTAAATGTGAAAGTGGGTCTTAAGACGGTTGATGATACCGCTGC	47	Amplification of the pKD-derived fragment for Gibson assembly of pCASPR
4	pCASPR-Gib-pKD-Rv	TCACTGACTCGCTACGCTCGGTCGTTCGACAAGGATGATTTCTGGAATTCTTC	53	Amplification of the pKD-derived fragment for Gibson assembly of pCASPR
motAB knockout and knock-in
5	RA Fw 1	GCGAAAGGATAATTCGTCG	19	Amplification of the right homology arm for motAB knockout donor DNA
6	LA RV 1	TTATGACCTGGGAACAAAAC	20	Amplification of the left homology arm for motAB knockout donor DNA
7	L/R KO Fw	ACGCTGGACATCATCCTTCCACTGT	25	Amplification of motAB knockout donor DNA
8	R/L KO Rv	GATGTCCAGCGTGAGCATGGATATA	25	Amplification of motAB knockout donor DNA
9	RA mVen Rv	CGAATTATATAAATAACAGCGTGAGCATGGATATA	35	Amplification of the right homology arm for mVenus knock-in donor DNA
10	LA mVen Fw	CCTTACTAACGACATCATCCTTCCACTGT	29	Amplification of the left homology arm for mVenus knock-in donor DNA
11	mVen RA Fw	CTCACGCTGTTATTTATATAATTCGTCCATACCAAGC	37	Amplification of the mVenus/right homology-arm knock-in fragment
12	mVen LA Rv	GGATGATGTCGTTAGTAAGGGAGAGGAGTTG	31	Amplification of the mVenus/left homology-arm knock-in fragment
Sanger sequencing and screening
13	N20 seq Fw	AAGGATGATTTCTGGAATTCTTC	23	Sequencing of the N20/gRNA region
14	N20 seq Rv	CCTCTTCTGAGATGAGTTTTTG	22	Sequencing of the N20/gRNA region
15	Ori101-Fw	CAGTGAATGGGGGTAAATG	19	Sequencing of the plasmid origin region
16	RA FW 2	AGCCCGAAAGATGGCATTCA	20	Screening/sequencing of the right homology-arm region
17	LA RV 2	ACTTTCCCAGAATCCTGCCG	20	Screening/sequencing of the left homology-arm region
pCASPR-Km+-motA construction
18	Fwd pCASKD Gibson Spec Removal	CCTTTCGTCTTCACCTCGAGATGTATTTAGAAAAATAAACAAATAGGGGTTCC	53	Amplification of the pCASKD-MotA backbone for Gibson assembly with the KanR gene from pCD24r1
19	Rvs pCASKD Gibson Spec Removal	CATGACCAAAATCCCTTAACGTGAGTCTAGGTGAAGATCCGCCTG	45	Amplification of the pCASKD-MotA backbone for Gibson assembly with the KanR gene from pCD24r1
20	Fwd Kan Gibson	CAGGCGGATCTTCACCTAGACTCACGTTAAGGGATTTTGGTCATG	45	Amplification of the KanR gene from pCD24r1 for Gibson assembly with the pCASKD-MotA backbone
21	Rvs Kan Gibson	TTTATTTTTCTAAATACATCTCGAGGTGAAGACGAAAGGG	40	Amplification of the KanR gene from pCD24r1 for Gibson assembly with the pCASKD-MotA backbone
22	Kan Insertion Fwd Seq	CGCATCAACAATATTTTCACC	21	Colony PCR and sequencing of pCASKmD-MotA following KanR insertion
23	Kan Insertion Rvs Seq	GATGTAGCCGTCAAGTTG	18	Colony PCR and sequencing of pCASKmD-MotA following KanR insertion
pCASPR-So-motA construction
24	Fwd pCAStle BB Gibson	GGGATTTTGGTCATGACTAGCGTCTTAAGACCCACTTTC	39	Amplification of the pCASKmD-MotA backbone for Gibson assembly with the pCD24r1 origin of replication
25	Rvs pCAStle BB Gibson	CAGATGAGGGCAAGCAAGCTGGTTCTTATGGCTCTTGTATC	41	Amplification of the pCASKmD-MotA backbone for Gibson assembly with the pCD24r1 origin of replication
26	Fwd pCAStle Ori Gibson	GATACAAGAGCCATAAGAACCAGCTTGCTTGCCCTC	36	Amplification of the pCD24r1 origin of replication for Gibson assembly with the pCASKmD-MotA backbone
27	Rvs pCAStle Ori Gibson	GAAAGTGGGTCTTAAGACGCTAGTCATGACCAAAATCCC	39	Amplification of the pCD24r1 origin of replication for Gibson assembly with the pCASKmD-MotA backbone
28	pBAD24	TAAGATTAGCGGATCCTACC	20	Sequencing and colony PCR of pCASKD-family plasmids
29	OriTrP4 Seq	ACAGATGAGGGCAAGC	16	Colony PCR and sequencing of plasmids containing the OriTrp4 origin of replication
pCASPR-So-mtrC construction
30	Fwd MtrC gRNA	CTGCAACTGTGTTTTAGAGCTAGAAATAGCAAG	33	Replacement of the gRNA region of pCAStle to target the MtrC gene of S. oneidensis
31	Rvs MtrC gRNA	ATCACACTAAGTGCTCAGTATCTCTATCACTGA	33	Replacement of the gRNA region of pCAStle to target the MtrC gene of S. oneidensis
MtrC-SpyTag HDR template
32	Fwd Mut MtrC Template	GACGGTTGGGGTATGGCAGTAG	22	Site-directed mutagenesis of the MtrC-SpyTag template to prevent Cas9 recutting following HDR
33	Rvs Mut MtrC Template	GCAGATCACACTAAAGTGAAAATGGG	26	Site-directed mutagenesis of the MtrC-SpyTag template to prevent Cas9 recutting following HDR
34	Fwd MtrC Cas9 Template	GGTTGATTGCTTACCAAAAGTG	22	Amplification of the MtrC-SpyTag-Mut template for genomic HDR following Cas9 cleavage
35	Rvs MtrC Cas9 Template	GTCAGGTAAAGCACCAAGTAC	21	Amplification of the MtrC-SpyTag-Mut template for genomic HDR following Cas9 cleavage
36	Fwd pCAStle Temp Gib	CAGGAGTATGACAAGTCACAATGTATTTAGAAAAATAAACAAATAGGGGTTCC	53	Amplification of the pCAStle-MtrC backbone for Gibson assembly with the MtrC-SpyTag-Mut HDR template
37	Rvs pCAStle Temp Gib	CACGGTGCGATTGACTCCTCCTCGAGGTGAAGACGAAAGGG	41	Amplification of the pCAStle-MtrC backbone for Gibson assembly with the MtrC-SpyTag-Mut HDR template
38	Fwd SpyTag Gib Hom	CACGGTGCGATTGACTCCTCCTCGAGGTGAAGACGAAAGGG	41	Amplification of the pCAStle-MtrC backbone for Gibson assembly with the MtrC-SpyTag-Mut HDR template
39	Rvs SpyTag Gib Hom	GTTTATTTTTCTAAATACATTGTGACTTGTCATACTCCTG	40	Amplification of the CymA-MtrC-SpyTag-MutMtrAB-pET30a(+) HDR template for Gibson assembly with the pCAStle-MtrC backbone
40	Rvs SpyTag Colony PCR	CCCATATTGTTATGGTCGATG	21	Colony PCR of sequences containing the SpyTag
Genomic screening following CRISPR editing
41	MtrB Internal Sequencing	AGTTTAAATCGGCATCAAATTTAC	24	Screening of the genome following Cas9 cleavage and HDR
42	Rvs MtrC Cas9 Template	GTCAGGTAAAGCACCAAGTAC	21	Screening of the genome following Cas9 cleavage and HDR
Construction of pCas9-NP1
43	NP395 pCas9-rev BbsI	TAGAAGACTCAGTCGCTTCCGCTGTCTCTC	30	Amplification of pCas9-CR4 to domesticate BsmBI and BbsI restriction enzyme sites in the Cas9 gene
44	NP396 pCas9-for BbsI	TAGAAGACTCTCTGGACAAGGCGATAGTTTACATG	35	Amplification of pCas9-CR4 to domesticate BsmBI and BbsI restriction enzyme sites in the Cas9 gene
Construction of pKDsgRNA-GFP:DO
45	NP392 gRNA-ins-F BbsI	TAGAAGACTCGTTTTAGAGCTAGAAATAGCAAG	33	Amplification of pKD-sgRNA to insert GFP:DO cassette in place of the sgRNA part a
46	NP393 Bkbone-pKD-R BbsI	TAGAAGACTCGAGTTTTGAATGGTTCGCGGCG	32	Amplification of pKD-sgRNA to insert GFP:DO cassette in place of the sgRNA part a
47	NP394 Bkbone-pKD-F BbsI	TAGAAGACTCACTCGCGAAGGCAGAGAAATCAC	33	Amplification of pKD-sgRNA to insert GFP:DO cassette in place of the sgRNA part b
48	NP397 gRNA-ins-R BbsI	TAGAAGACTCGTGCTCAGTATCTCTATCACTGA	33	Amplification of pKD-sgRNA to insert GFP:DO cassette in place of the sgRNA part b
49	NP398 ORF-GFP-sgRNA-F BbsI	TAGAAGACTCGCACAGAGACGCTATTTGACGGCTAG	36	Amplification of the sgRNA GFP:DO cassette
50	NP399 ORF-GFP-sgRNA-R BbsI	TAGAAGACTCAAACTGAGACGAACATATAAACGCAG	36	Amplification of the sgRNA GFP:DO cassette
Construction of pCASPR-GFP:DO
51	NP406 Cas9-2-KD-F BbsI	TAGAAGACTCCGTCTTAAGACCCACTTTCACA	32	Amplification of the domesticated cas9 gene from pCas9-NP1
52	NP407 Cas9-2-KD-R BbsI	TAGAAGACTCCCTTGTCGAACGACCGAGCGTA	32	Amplification of the domesticated cas9 gene from pCas9-NP1
53	NP408 KD-2-Cas9-F BbsI	TAGAAGACTCAAGGATGATTTCTGGAATTCTTCCC	35	Amplification of the pKD section from pKD-sgRNA-GFP:DO
54	NP409 KD-2-Cas9-R BbsI	TAGAAGACTCGACGGTTGATGATACCGCTGCCTTA	35	Amplification of the pKD section from pKD-sgRNA-GFP:DO
Genomic screening of BL21(DE3) ΔmotA
55	NP463 motA HR R	GCGGCAATTTTATTACCCACG	21	Colony PCR of motA locus for BL21(DE3)
56	NP464 motA Seq F	CGGTTCTAAACATCGGGCGA	20	Colony PCR of motA locus for BL21(DE3)
